# *E. coli* associated with Crohn’s disease exhibit distinct strategies to colonize macrophages

**DOI:** 10.1101/2024.09.04.611154

**Authors:** Emma Bruder, Hosni Nedjar, Nicole Quenech’Du, Caroline Chevarin, Emilie Vazeille, Marie Granotier, Parul Singh, Anthony Buisson, Nicolas Barnich, Olivier Espéli

**Affiliations:** CIRB – Collège de France, CNRS, INSERM, Université PSL, Paris, France; Microbes, Intestin, Inflammation et Susceptibilité de l’Hôte. UMR Inserm/ Université Clermont -Auvergne U1071, USC INRAE 1382, Clermont-Ferrand, France

## Abstract

Patients with Crohn’s disease exhibit abnormal colonization of the intestine by Proteobacteria, particularly the adherent-invasive *Escherichia coli* (AIEC) group. These bacteria are predominant in the mucus, adhere to epithelial cells, colonize them, and survive inside macrophages. We recently demonstrated that the acclimation of strain LF82 to phagolysosomal stress occurs in two distinct steps: first, a replication halt producing stress-tolerant persisters, and second, a replication phase that leads to the formation of Intracellular Bacterial Communities (IBC) organized with a biofilm-like matrix. Given the significant genomic diversity among strains with the AIEC phenotype, we conducted a comparative analysis of the genomes and macrophage colonization characteristics of 13 AIEC strains collected from patients during a clinical study conducts by the CHU of Clermont-Ferrand. Our results demonstrate that IBCs serve as replicative niches for all AIEC strains within macrophages. However, these strains form IBCs using different strategies, including varying levels of phagosome detoxification, distinct biofilm characteristics, and diverse macrophage responses. Our study reveals a strong positive correlation between vacuole acidification and persister induction that explains intracellular survival of the different strains. In addition, we revealed distinct AIEC dissemination strategies outside macrophages, which may contribute to the propagation of inflammation in the human host. These findings highlight that research on pathogens and pathobionts with plastic genomes should not rely solely on a few laboratory models.
