## Supplementary Table S1 for "*E. coli* associated with Crohn’s disease exhibit distinct strategies to colonize macrophages"

### Sheet: Feuil1
Strain name	Length (bp)	GC (%)	Number of CDS	Phylogroup	Serotype	NCBI BioProject	NCBI biosample number or NCBI number	NCBI Accession number	MicroScope assembly information
LF82	4773128	50.7	4543	B2	O83:H1	PRJNA33825	GCA_000284495.1	CP082771.1	MAGE_000000457.1
CEA601S	4992565	50.4	4694	B2	O45:H31	PRJNA1144367	SAMN43077078	CP166713	MAGE_000017878.1
CEA212U	5063573	50.7	4793	B2	O1:H7	PRJNA1144367	SAMN43077048	CP166707	MAGE_000017876.1
CEA224S	4956582	50.8	4605	B1	O148:H8	PRJNA1144367	SAMN43033423	CP166080	MAGE_000017875.1
CEA106S	4944929	50.89	4652	A	O21:H4	PRJNA1144367	SAMN43077077	CP166722	MAGE_000017877.1
