## Supplementary Table S3 for "*E. coli* associated with Crohn’s disease exhibit distinct strategies to colonize macrophages"

### Sheet: Bacterial strains
Name	Description	Collection number	Reference
LF82	AIEC	OE47	Glasser et al., 2001
AIEC17	AIEC	OE2330	Martinez-Medina et al., 2009
ECG28	Non-AIEC	OE2331	Cambrubi-Font et al., 2018
AIEC07	AIEC	OE2332	Martinez-Medina et al., 2009
AIEC10	AIEC	OE2333	Martinez-Medina et al., 2009
AIEC02	AIEC	OE2334	Martinez-Medina et al., 2009
ECG04	Non-AIEC	OE2335	Cambrubi-Font et al., 2018
CEA224S	AIEC	OE2344	Gift from Nicolas Barnich
CEA501S	AIEC	OE2345	Gift from Nicolas Barnich
CEA106S	AIEC	OE2346	Gift from Nicolas Barnich
CEA601S	AIEC	OE2347	Gift from Nicolas Barnich
CEA304S	AIEC	OE2348	Gift from Nicolas Barnich
CEA212U	AIEC	OE2349	Gift from Nicolas Barnich
CEA618U	AIEC	OE2350	Gift from Nicolas Barnich
CEA501U	AIEC	OE2351	Gift from Nicolas Barnich
IAI4	Commensal E.coli	OE79	Gift from Eric Denamur
M90T	Shigella flexneri	OE1101	Gift from Guy Tran Van Nhieu
LT2	Salmonella	OE3172	Gift from Patrick N Higgins
CFT073	UPEC	OE3283	Gift from Imane El Meouche

### Sheet: Plasmids
Name	Description	Antibiotic resistance	Reference
pPrpsm-mcherry	pGBM2-PrpsM-mCherry	SpecR	Demarre 2019
pOM1-GFP	pGBM2-Pro3-GFP	SpecR	(Espéli et al., 2001)
pFWZ5	ara::ftsZswsfGFP::aph frt	KanR CmR	Gift from Fabai Wu (Wu et al. 2015)
pSM1690 Pasr-GFP AAV	asr promotor beetween SacI-XbaI in front of GFP tagged AAV of the pSM1690 (Sternberg et al 1999 and Anderson JB et al. 1998)	KanR	This work
pSM1690 PrrnBP1-GFP AAV	rrnBP1 promotor beetween SacI-XbaI in front of GFP tagged AAV of the pSM1690 (Sternberg et al 1999 and Anderson JB et al. 1998)	KanR	This work
pSM1690 Pasr-GFP AAV Prpsm-mcherry	asr promotor beetween SacI-XbaI in front of GFP tagged AAV of the pSM1690 (Sternberg et al 1999 and Anderson JB et al. 1998) and rpsM promotor in front of mcherry	KanR	This work
pSM1690 PrrnBP1-GFP AAV Prpsm-mcherry	rrnBP1 promotor beetween SacI-XbaI in front of GFP tagged AAV of the pSM1690 (Sternberg et al 1999 and Anderson JB et al. 1998) and rpsM promotor in front of mcherry	KanR	This work
